# Water-soluble tocopherol derivatives inhibit SARS-CoV-2 RNA-dependent RNA polymerase

**DOI:** 10.1101/2021.07.13.449251

**Authors:** Hayden T. Pacl, Jennifer L. Tipper, Ritesh R. Sevalkar, Andrew Crouse, Camerron Crowder, UAB Precision Medicine Institute, Shama Ahmad, Aftab Ahmad, Gillian D. Holder, Charles J. Kuhlman, Krishna C. Chinta, Sajid Nadeem, Todd J. Green, Chad M. Petit, Adrie J.C. Steyn, Matthew Might, Kevin S. Harrod

## Abstract

The recent emergence of a novel coronavirus, SARS-CoV-2, has led to the global pandemic of the severe disease COVID-19 in humans. While efforts to quickly identify effective antiviral therapies have focused largely on repurposing existing drugs^1–4^, the current standard of care, remdesivir, remains the only authorized antiviral intervention of COVID-19 and provides only modest clinical benefits^5^. Here we show that water-soluble derivatives of α-tocopherol have potent antiviral activity and synergize with remdesivir as inhibitors of the SARS-CoV-2 RNA-dependent RNA polymerase (RdRp). Through an artificial-intelligence-driven in silico screen and in vitro viral inhibition assay, we identified D-α-tocopherol polyethylene glycol succinate (TPGS) as an effective antiviral against SARS-CoV-2 and β-coronaviruses more broadly that also displays strong synergy with remdesivir. We subsequently determined that TPGS and other water-soluble derivatives of α-tocopherol inhibit the transcriptional activity of purified SARS-CoV-2 RdRp and identified affinity binding sites for these compounds within a conserved, hydrophobic interface between SARS-CoV-2 nonstructural protein 7 and nonstructural protein 8 that is functionally implicated in the assembly of the SARS-CoV-2 RdRp^6^. In summary, we conclude that solubilizing modifications to α-tocopherol allow it to interact with the SARS-CoV-2 RdRp, making it an effective antiviral molecule alone and even more so in combination with remdesivir. These findings are significant given that many tocopherol derivatives, including TPGS, are considered safe for humans, orally bioavailable, and dramatically enhance the activity of the only approved antiviral for SARS-CoV-2 infection^7–9^.
