## Supplementary material for "Water-soluble tocopherol derivatives inhibit SARS-CoV-2 RNA-dependent RNA polymerase": Table S1

	Predicted Target		1 �M		10 �M
Compound	Viral Target	Host Target	mean	se	mean	se	CAS	Vendor	Catalog Number
Acetaminophen		MAP2K7	99.25	1.68	108.18	5.52	103-90-2	Millipore Sigma	A7085-100G
?-tocopherol succinate		TNFRSF10A	104.01	1.15	104.19	6.42	#4345-03-3	Millipore Sigma	T3126-5G
Argatroban	Nsp5 (Mpro)	TMPRSS2	110.18	2.70	104.88	2.13	141396-28-3	Millipore Sigma	A0487-5MG
Atorvastatin		ACE2, GCK	76.24	3.94	30.92		134523-00-5	Millipore Sigma	PZ0001-5MG
Auranofin		MAP2K3, HMOX1					34031-32-8	Millipore Sigma	A6733-10MG
Azithromycin		IL6, IL8, IL1B, TNF, MTOR	87.15	3.23	89.36	5.38	83905-01-5	Millipore Sigma	75199-25MG
Berberine		SMAD7, IRF3, TNF, CCL2, IL6	99.68	7.18	91.00	13.15	633-65-8	Millipore Sigma	B3251-5G
Bromhexine hydrochloride		TMPRSS2	109.52	21.09	73.73	12.05	611-75-6	Millipore Sigma	PHR1831-200MG
Camostat		TMPRSS2	107.44	4.38	104.93	6.44	59721-28-7	Millipore Sigma	SML0057-10MG
Captopril		ACE	87.81	2.71	104.77	5.26	62571-86-2	Millipore Sigma	C8856-1G
Cefoperazone		TMPRSS2	114.49	1.09	109.53	5.74	62893-20-3	Millipore Sigma	C4292-1G
Chloramphenicol	Nsp3 (PLpro)	MRPS2, MRPS5, MRPS25, MRPS27	104.89	6.53	109.61	0.22	56-75-7	Millipore Sigma	C0378-5G
Chlorpromazine		KIF11, DNM1, DNM2	97.91	5.06	2.32		69-09-0	Millipore Sigma	C8138-5G
Ciclesonide	Nsp15		102.91	0.11	30.67	26.89	126544-47-6	Millipore Sigma	SML1955-5MG
Clindamycin		TMPRSS2	109.61	11.78	117.23	3.63	21462-39-5	Millipore Sigma	C5269-10MG
Curcumin	Nsp5 (Mpro)	TNFRSF10A, GCK, ITK, TFEB	95.86	12.91	47.34	39.11	458-37-7	Millipore Sigma	C7727-500MG
Cyclosporine		MAP2K6, MVD, SMAD7, ALPK1, ARL4C, PPP3CC	102.56	15.79	74.75	2.76	59865-13-3	Millipore Sigma	30024-25MG
Actinomycin D		DDX5, GRB2, TOP2A, TOP2B	25.00	2.67			50-76-0	Millipore Sigma	A1410-10MG
Daunorubicin		ABCC1	126.89	0.84	76.35		23541-50-6	Millipore Sigma	D8809-10MG
Deoxycholic acid		EPHA2	95.39	0.30	112.93	4.26	83-44-3	Millipore Sigma	30960-25G
Dexamethasone		ACE2, IL6	98.62	3.07	99.23	1.24	50-02-2	Millipore Sigma	D4902-25MG
Dipyridamole	Nsp5 (Mpro)	TNFRSF10A	99.22	5.52	93.52	12.02	58-32-2	Millipore Sigma	D9766-5G
Dutasteride		SRD5A2, SRD5A1	84.75	13.14	111.37	13.33	164656-23-9	Millipore Sigma	SML1221-10MG
E-64d		CTSB, CTSL	30.22		2.24		88321-09-9	Millipore Sigma	E8640-250UG
Ebselen	Nsp5 (Mpro)		56.15	9.87	1.68	1.03	60940-34-3	Millipore Sigma	E3520-25MG
Emodin	ORF3a	PTP4A3, CSNK2A1, ESR2	85.07	1.99	25.21	16.44	518-82-1	Millipore Sigma	324694-50MG
Entacapone		COMT	100.34	20.84	99.14	7.18	130829-57-8	Millipore Sigma	SML0654-10MG
Equilin		HSD17B1, ESR1	105.59	3.45	109.74		474-86-2	Millipore Sigma	E8126-100MG
Estradiol		CKS1B, BCKDK, SGK3, CKMT1B, CKMT1A	97.65	18.79	94.87	9.42	50-28-2	Millipore Sigma	E1024-1G
Famotidine	Nsp5 (Mpro)		104.64	4.73	96.56	3.84	76824-35-6	Millipore Sigma	F6889-500MG
Finasteride		SRD5A2, SRD5A1	97.07	1.86	106.74	5.16	98319-26-7	Millipore Sigma	F1293-100MG
Fluoxetine		IL6	103.68	1.26	7.59	0.21	56296-78-7	Millipore Sigma	F132-10MG
Flutamide		AR	113.99	1.89	122.41	0.26	13311-84-7	Millipore Sigma	F9397-1G
Fluvastatin	Nsp5 (Mpro)	HDAC2	95.94		104.80		93957-55-2	Millipore Sigma	SML0038-10MG
Ganciclovir	Nsp3 (PLpro), Nsp12 (RdRp)		107.74	4.95	113.66	24.45	82410-32-0	Millipore Sigma	G2536-100MG
Gemcitabine		DCK, RRM1	44.34	11.09	11.03	3.47	95058-81-4	Millipore Sigma	1288463-200MG
Haloperidol		SIGMAR1, TMEM97	117.01	5.85	94.21	0.45	52-86-8	Millipore Sigma	H1512-5G
Heparin	S1 RBD	CSNK2A1, SERPING1	83.86	11.77	53.85	16.37	#9041-08-1	Millipore Sigma	1304016-9.5MG
Hesperidin	Nsp3 (PLpro), Nsp5 (Mpro), Nsp13, RBD	ACE2	118.84	0.15	115.30	16.50	520-26-3	Millipore Sigma	PHR1794-500MG
Hydroxychloroquine		ACE2	76.12	10.06	10.24	0.12	118-42-3	Millipore Sigma	H0915-5MG
Ibuprofen		ACE2	97.74	8.76	88.67	6.65	15687-27-1	Millipore Sigma	I4883-1G
Imatinib		CRKL, ABL1	92.30	19.63	19.95	13.72	220127-57-1	Millipore Sigma	CDS022105-100MG
Losartan		AGTR1, ACE2	98.68	2.66	102.40	7.48	124750-99-8	Millipore Sigma	61188-100MG
Ivermectin		KPNB1	99.71	6.31			70288-86-7	Millipore Sigma	I8898-250MG
Linezolid		MRPS2, MRPS5, MRPS25, MRPS27	95.90	7.85	93.96	8.50	165800-03-3	Millipore Sigma	PZ0014-5MG
Loperamide		OPRM1, OPRD1, OPRK1, CALM1	93.90	10.38	25.31	14.19	34552-83-5	Millipore Sigma	L4762-5G
Lopinavir	Nsp5 (Mpro)		102.26	3.56	4.06	2.98	192725-17-0	Millipore Sigma	PHR1927-1G
Lovastatin	Nsp5 (Mpro)	HDAC2	71.35	5.94	69.34		75330-75-5	Millipore Sigma	PHR1285-1G
Mercaptopurine	Nsp3 (PLpro)	JUN, NPM1, NCL	82.10	1.40	39.49	7.32	6112-76-1	Millipore Sigma	PHR1611-1G
Mesalazine	Nsp3 (PLpro)		107.94	15.83	110.57	12.75	89-57-6	Millipore Sigma	A3537-25G
Metformin		ITK, PRKAB1, NDUFAF2, ETFDH	100.40	18.30	113.11	11.27	1115-70-4	Millipore Sigma	04635-500MG
Methylene blue		NOS1	5.97	1.97	5.39	2.95	61-73-4	Millipore Sigma	457250-1GM
Midostaurin		MARK2, MARK3, FLT3	99.63	2.53	123.32	1.64	120685-11-2	Millipore Sigma	M1323-5MG
Minoxidil		PLOD1	100.01	7.39	103.05	9.74	83701-22-8	Millipore Sigma	M7920-5MG
Mycophenolate mofetil		IMPDH1, IMPDH2	28.80	6.52	27.10	10.32	128794-94-5	Millipore Sigma	SML0284-10MG
Mycophenolic acid		IMPDH1, IMPDH2	33.63	16.09	29.45	15.01	24280-93-1	Millipore Sigma	M5255-50MG
Nafamostat		TMPRSS2	107.77	34.36	97.90	25.15	82956-11-4	Millipore Sigma	N0289-10MG
Naringenin	Nsp5 (Mpro)	SMAD7	85.95	8.37	105.63	2.77	67604-48-2	Millipore Sigma	N5893-1G
Nelfinavir	Nsp5 (Mpro)		106.94	8.64	5.99	1.62	159989-64-7	Millipore Sigma	CDS021783-50MG
Niclosamide		SKP2	1.66	0.36	1.99	0.76	50-65-7	Millipore Sigma	N3510-50G
Nicotine		CHRNA7, ACE2	101.37	1.79	105.14	1.06	22083-74-5	Millipore Sigma	N0267-100MG
Nitazoxanide		IFIH1, MAVS, IFNB1	105.45	12.99	41.67	10.83	55961-09-4	Millipore Sigma	N0290-10MG
Paclitaxel		TNFRSF10A, MAP2K7, CXCL10, MAP3K11, KIF11, BCL2L2	93.95	5.72	108.56	24.09	33069-62-4	Millipore Sigma	T7402-1MG
Pemirolast	S1 RBD		114.06	4.73	104.46	1.03	100299-08-9	Millipore Sigma	SML0107-10MG
Pitavastatin	Nsp5 (Mpro)		82.10		87.46		147526-32-7	Millipore Sigma	SML2473-5MG
Pravastatin		HDAC2	110.07	6.81	107.20	10.82	81131-70-6	Millipore Sigma	P4498-25MG
Promazine		DMN1, DMN2	95.26	7.48	50.41	27.32	58-40-2	Millipore Sigma	P6656-25G
Pterostilbene		TNFRSF10A	103.11	6.27	47.64	10.92	537-42-8	Millipore Sigma	P1499-10MG
Quercetin	Nsp5 (Mpro)		99.89	4.65	85.75	6.25	117-39-5	Millipore Sigma	Q4951-10G
Quercetin dihydrate			91.43	3.99	78.95	6.49	6151-25-3	Millipore Sigma	Y0001009
Resveratrol		TNFRSF10A, CSNK2A1, ITK, DDX5, BCL2A1, MAPK3, MAPK1	98.49	8.03	74.69	11.27	501-36-0	Millipore Sigma	R5010-100MG
Ribavirin	Nsp3 (PLpro)	IMPDH1, IMPDH2	104.98	8.12	109.01	0.14	36791-04-5	Millipore Sigma	R9644-10MG
Ritonavir		CYP3A4	105.64	8.14	68.31	26.01	155213-67-5	Millipore Sigma	SML0491-50MG
Rosiglitazone		ACE2, DAPK3	98.22	8.67	86.87	3.06	155213-67-5	Millipore Sigma	R2408-10MG
Rosuvastatin	Nsp5 (Mpro)		95.09	9.84	49.56	21.00	147098-20-2	Millipore Sigma	SML1264-10MG
Simvastatin	Nsp5 (Mpro)	SMAD7, CCL2, IL8, IL6	71.46	9.68	52.10		79902-63-9	Millipore Sigma	S6196-25MG
Sirolimus		CSNK2A1, SMAD7, RRM2, TFEB, LARP1, FKBP15, FKBP7, FKBP10, MTOR	110.96	10.64	86.29	9.64	53123-88-9	Millipore Sigma	S-015-1ML
Spironolactone		AR	103.60	4.52	98.60	10.32	52-01-7	Millipore Sigma	S3378-1G
Toremifene		ESR1, SHBG, RPL19, HNRNPA1, NPM1, EIF3I, EIF3F, EIF3E	124.631068	7.7514456			89778-27-8	Millipore Sigma	T7204-5MG
Treprostinil		PTGIR	101.85	1.21	103.85	20.06	81846-19-7	Millipore Sigma	SML1531-5MG
Valproic acid		ACVR1, HNRNPA1, HDAC2	102.06	2.76	106.59	8.89	99-66-1	Millipore Sigma	PHR1061-1G
Verapamil		ABCC1	97.00	4.74	92.52	3.35	52-53-9	Millipore Sigma	V4629-1G
Vinblastine		TNFRSF10A					143-67-9	Millipore Sigma	V1377-5MG
Vitamin D3		DDX5	95.57	7.41	93.67	0.15	67-97-0	Millipore Sigma	C9756-1G
